# Isolation of thermophilic plastic-degrading bacteria from hot springs of Aotearoa-New Zealand

**DOI:** 10.64898/2026.05.26.727897

**Authors:** Nicholas B. Dragone, Hazel Clemens, Sophie van Hamelsveld, Louise Weaver, Ali Reza Nazmi, Matthew B. Stott

## Abstract

Geothermal springs are unique environments that harbor diverse populations of microorganisms. As a result of their environmental and geochemical variability, different springs can support distinct heterogeneous communities of organisms with unique functional adaptations and metabolic capabilities. A recent molecular survey of Aotearoa-New Zealand hot springs indicated that these springs may support thermophilic microorganisms be able to degrade plastics. To test this, we applied a cultivation-centered approach via an *in situ* enrichment of putative plastic-degraders using high surface are polyethylene terephthalate (PET), polylactic acid (PLA), and polyhydroxybutyrate (PHB) substrates in a diversity of New Zealand hot springs. The plastic associated microbial communities were characterized via marker gene and analyses. Finally, plastic-associated biofilms were used as inoculum to isolate thermophilic plastic degraders. Via this process, we confirm that there are plastic degrading bacteria are present in springs across Aotearoa-New Zealand. Moreover, we isolated two PHB degrading strains (*Cuprividus sp.* and *Rubrobacter sp.)* and demonstrated their capability to metabolize plastic under thermophilic conditions in vitro. While the pathways identified in our plastic degrading isolates suggest they may be able to metabolize plastics for carbon, the primary use of plastics by geothermal microbial communities does not appear to be as an energy source. Instead, they appear to mainly serve as surfaces for microbial attachment, composed primarily of non-plastic degrading taxa.
