## Supplementary material for "Isolation of thermophilic plastic-degrading bacteria from hot springs of Aotearoa-New Zealand": Dataset S1

### Sheet: A.Multi-substrate_mass_loss
Plastic_ID	Material	Starting_Mass	Spring	Type	Shape	Date_Deployed	Spring_Temperature	Spring_Contudtivity	Spring_pH	Final Mass	Mass_Loss	Mass Loss (%)
1_PHB_T	PHB	2.7559	Maruia	Sample	Gyroid	2023_05_16	60.2	1300	7.95	2.6614	0.0945	3.42901
1_PHB_M	PHB	2.7696	Maruia	Sample	Gyroid	2023_05_16	60.2	1300	7.95	2.6922	0.0774	2.79463
1_PHB_B	PHB	2.7863	Maruia	Sample	Gyroid	2023_05_16	60.2	1300	7.95	2.71	0.0763	2.7384
1_PHB_C	PHB	2.798	Maruia	Control	Gyroid	2023_05_16	60.2	1300	7.95	2.7794	0.0186	0.664761
1_PET_T	PETG	2.9897	Maruia	Sample	Gyroid	2023_05_16	60.2	1300	7.95	2.9784	0.0113	0.377964
1_PET_M	PETG	2.96	Maruia	Sample	Gyroid	2023_05_16	60.2	1300	7.95	2.9503	0.0097	0.327703
1_PET_B	PETG	3.036	Maruia	Sample	Gyroid	2023_05_16	60.2	1300	7.95	3.0217	0.0143	0.471014
1_PET_C	PETG	2.9441	Maruia	Control	Gyroid	2023_05_16	60.2	1300	7.95	2.932	0.0121	0.410991
1_PLA_T	PLA	2.8155	Maruia	Sample	Gyroid	2023_05_16	60.2	1300	7.95	2.7021	0.1134	4.0277
1_PLA_M	PLA	2.8079	Maruia	Sample	Gyroid	2023_05_16	60.2	1300	7.95	2.6965	0.1114	3.96738
1_PLA_B	PLA	2.8304	Maruia	Sample	Gyroid	2023_05_16	60.2	1300	7.95	2.7257	0.1047	3.69912
1_PLA_C	PLA	2.8023	Maruia	Control	Gyroid	2023_05_16	60.2	1300	7.95	2.7036	0.0987	3.52211
2_PHB_T	PHB	2.78	Maruia	Sample	Gyroid	2023_05_16	60.2	1300	7.95	2.7349	0.0451	1.6223
2_PHB_M	PHB	2.7477	Maruia	Sample	Gyroid	2023_05_16	60.2	1300	7.95	2.7173	0.0304	1.10638
2_PHB_B	PHB	2.7751	Maruia	Sample	Gyroid	2023_05_16	60.2	1300	7.95	2.7448	0.0303	1.09185
2_PHB_C	PHB	2.7803	Maruia	Control	Gyroid	2023_05_16	60.2	1300	7.95	2.768	0.0123	0.442398
2_PET_T	PETG	3.0039	Maruia	Sample	Gyroid	2023_05_16	60.2	1300	7.95	2.9959	0.008	0.26632
2_PET_M	PETG	2.9569	Maruia	Sample	Gyroid	2023_05_16	60.2	1300	7.95	2.9449	0.012	0.40583
2_PET_B	PETG	2.9562	Maruia	Sample	Gyroid	2023_05_16	60.2	1300	7.95	2.9442	0.012	0.405927
2_PET_C	PETG	2.9767	Maruia	Control	Gyroid	2023_05_16	60.2	1300	7.95	2.9682	0.0085	0.285551
2_PLA_T	PLA	2.7549	Maruia	Sample	Gyroid	2023_05_16	60.2	1300	7.95	2.7197	0.0352	1.27772
2_PLA_M	PLA	2.7428	Maruia	Sample	Gyroid	2023_05_16	60.2	1300	7.95	2.6964	0.0464	1.6917
2_PLA_B	PLA	2.7951	Maruia	Sample	Gyroid	2023_05_16	60.2	1300	7.95	2.7484	0.0467	1.67078
2_PLA_C	PLA	2.7474	Maruia	Control	Gyroid	2023_05_16	60.2	1300	7.95	2.7278	0.0196	0.713402
3_PHB_T	PHB	2.7881	Waikite Valley	Sample	Gyroid	2023_06_23	83.8	2412	7.2	1.9023	0.8858	31.7707
3_PHB_M	PHB	2.7654	Waikite Valley	Sample	Gyroid	2023_06_23	83.8	2412	7.2	0.8936	1.8718	67.6864
3_PHB_B	PHB	2.7798	Waikite Valley	Sample	Gyroid	2023_06_23	83.8	2412	7.2	1.9298	0.85	30.5777
3_PHB_C	PHB	2.7919	Waikite Valley	Control	Gyroid	2023_06_23	83.8	2412	7.2	1.7081	1.0838	38.8194
3_PET_T	PETG	3.0445	Waikite Valley	Sample	Gyroid	2023_06_23	83.8	2412	7.2	3.0846	-0.0401	-1.31713
3_PET_M	PETG	3.0251	Waikite Valley	Sample	Gyroid	2023_06_23	83.8	2412	7.2	2.9818	0.0433	1.43136
3_PET_B	PETG	3.013	Waikite Valley	Sample	Gyroid	2023_06_23	83.8	2412	7.2	2.9965	0.0165	0.547627
3_PET_C	PETG	2.968	Waikite Valley	Control	Gyroid	2023_06_23	83.8	2412	7.2	2.8816	0.0864	2.91105
3_PLA_T	PLA	2.748	Waikite Valley	Sample	Gyroid	2023_06_23	83.8	2412	7.2	0.1476	2.6004	94.6288
3_PLA_M	PLA	2.7732	Waikite Valley	Sample	Gyroid	2023_06_23	83.8	2412	7.2	0.1429	2.6303	94.8471
3_PLA_B	PLA	2.7233	Waikite Valley	Sample	Gyroid	2023_06_23	83.8	2412	7.2	0.151	2.5723	94.4553
3_PLA_C	PLA	2.7364	Waikite Valley	Control	Gyroid	2023_06_23	83.8	2412	7.2	0.1521	2.5843	94.4416
4_PHB_T	PHB	2.7843	Waikite Valley	Sample	Gyroid	2023_06_23	83.8	2412	7.2	1.9343	0.85	30.5283
4_PHB_M	PHB	2.7833	Waikite Valley	Sample	Gyroid	2023_06_23	83.8	2412	7.2	1.9327	0.8506	30.5608
4_PHB_B	PHB	2.7927	Waikite Valley	Sample	Gyroid	2023_06_23	83.8	2412	7.2	1.9424	0.8503	30.4472
4_PHB_C	PHB	2.7854	Waikite Valley	Control	Gyroid	2023_06_23	83.8	2412	7.2	1.8028	0.9826	35.2768
4_PET_T	PETG	2.957	Waikite Valley	Sample	Gyroid	2023_06_23	83.8	2412	7.2	2.9576	-0.0006	-0.0202908
4_PET_M	PETG	3.0036	Waikite Valley	Sample	Gyroid	2023_06_23	83.8	2412	7.2	2.9446	0.059	1.96431
4_PET_B	PETG	2.9816	Waikite Valley	Sample	Gyroid	2023_06_23	83.8	2412	7.2	2.9618	0.0198	0.664073
4_PET_C	PETG	2.9228	Waikite Valley	Control	Gyroid	2023_06_23	83.8	2412	7.2	2.8839	0.0389	1.33092
4_PLA_T	PLA	2.7779	Waikite Valley	Sample	Gyroid	2023_06_23	83.8	2412	7.2	0.1457	2.6322	94.755
4_PLA_M	PLA	2.7296	Waikite Valley	Sample	Gyroid	2023_06_23	83.8	2412	7.2	0.1488	2.5808	94.5487
4_PLA_B	PLA	2.7171	Waikite Valley	Sample	Gyroid	2023_06_23	83.8	2412	7.2	0.147	2.5701	94.5898
4_PLA_C	PLA	2.7056	Waikite Valley	Control	Gyroid	2023_06_23	83.8	2412	7.2	0.1512	2.5544	94.4116
5_PHB_T	PHB	2.7907	Waikite Restoration	Sample	Gyroid	2023_06_23	45	962	8.2	2.4671	0.3236	11.5957
5_PHB_M	PHB	2.7847	Waikite Restoration	Sample	Gyroid	2023_06_23	45	962	8.2	2.4379	0.3468	12.4538
5_PHB_B	PHB	2.7566	Waikite Restoration	Sample	Gyroid	2023_06_23	45	962	8.2	2.4355	0.3211	11.6484
5_PHB_C	PHB	2.7846	Waikite Restoration	Control	Gyroid	2023_06_23	45	962	8.2	2.5567	0.2279	8.1843
5_PET_T	PETG	2.9653	Waikite Restoration	Sample	Gyroid	2023_06_23	45	962	8.2	2.9627	0.0026	0.0876808
5_PET_M	PETG	2.9134	Waikite Restoration	Sample	Gyroid	2023_06_23	45	962	8.2	2.9086	0.0048	0.164756
5_PET_B	PETG	3.0032	Waikite Restoration	Sample	Gyroid	2023_06_23	45	962	8.2	3.0039	-0.0007	-0.0233085
5_PET_C	PETG	2.9753	Waikite Restoration	Control	Gyroid	2023_06_23	45	962	8.2	2.9832	-0.0079	-0.265519
5_PLA_T	PLA	2.71	Waikite Restoration	Sample	Gyroid	2023_06_23	45	962	8.2	1.5173	1.1927	44.0111
5_PLA_M	PLA	2.7263	Waikite Restoration	Sample	Gyroid	2023_06_23	45	962	8.2	1.5199	1.2064	44.2504
5_PLA_B	PLA	2.7362	Waikite Restoration	Sample	Gyroid	2023_06_23	45	962	8.2	1.4432	1.293	47.2553
5_PLA_C	PLA	2.7567	Waikite Restoration	Control	Gyroid	2023_06_23	45	962	8.2	2.4181	0.3386	12.2828
6_PHB_T	PHB	2.7801	Waikite Restoration	Sample	Gyroid	2023_06_23	45	962	8.2	2.5522	0.2279	8.19755
6_PHB_M	PHB	2.8012	Waikite Restoration	Sample	Gyroid	2023_06_23	45	962	8.2	2.5382	0.263	9.38883
6_PHB_B	PHB	2.7714	Waikite Restoration	Sample	Gyroid	2023_06_23	45	962	8.2	2.5346	0.2368	8.54442
6_PHB_C	PHB	2.7734	Waikite Restoration	Control	Gyroid	2023_06_23	45	962	8.2	2.5976	0.1758	6.33879
6_PET_T	PETG	3.0059	Waikite Restoration	Sample	Gyroid	2023_06_23	45	962	8.2	3.0098	-0.0039	-0.129745
6_PET_M	PETG	3.0567	Waikite Restoration	Sample	Gyroid	2023_06_23	45	962	8.2	3.06	-0.0033	-0.10796
6_PET_B	PETG	2.962	Waikite Restoration	Sample	Gyroid	2023_06_23	45	962	8.2	2.9663	-0.0043	-0.145172
6_PET_C	PETG	2.9669	Waikite Restoration	Control	Gyroid	2023_06_23	45	962	8.2	2.9753	-0.0084	-0.283124
6_PLA_T	PLA	2.7721	Waikite Restoration	Sample	Gyroid	2023_06_23	45	962	8.2	1.6889	1.0832	39.0751
6_PLA_M	PLA	2.7812	Waikite Restoration	Sample	Gyroid	2023_06_23	45	962	8.2	2.0325	0.7487	26.92
6_PLA_B	PLA	2.7039	Waikite Restoration	Sample	Gyroid	2023_06_23	45	962	8.2	1.6331	1.0708	39.6021
6_PLA_C	PLA	2.7637	Waikite Restoration	Control	Gyroid	2023_06_23	45	962	8.2	1.8415	0.9222	33.3683
7_PHB_T	PHB	2.7877	Whakarewarewa	Sample	Gyroid	2023_06_23	59	3800	5.2	2.5473	0.2404	8.6236
7_PHB_M	PHB	2.7759	Whakarewarewa	Sample	Gyroid	2023_06_23	59	3800	5.2	2.512	0.2639	9.50683
7_PHB_B	PHB	2.7797	Whakarewarewa	Sample	Gyroid	2023_06_23	59	3800	5.2	2.514	0.2657	9.55859
7_PHB_C	PHB	2.7659	Whakarewarewa	Control	Gyroid	2023_06_23	59	3800	5.2	2.3138	0.4521	16.3455
7_PET_T	PETG	2.9669	Whakarewarewa	Sample	Gyroid	2023_06_23	59	3800	5.2	2.9546	0.0123	0.414574
7_PET_M	PETG	2.9614	Whakarewarewa	Sample	Gyroid	2023_06_23	59	3800	5.2	2.9594	0.002	0.0675356
7_PET_B	PETG	2.0593	Whakarewarewa	Sample	Gyroid	2023_06_23	59	3800	5.2	3.0501	-0.9908	-48.1134
7_PET_C	PETG	2.969	Whakarewarewa	Control	Gyroid	2023_06_23	59	3800	5.2	2.9672	0.0018	0.0606265
7_PLA_T	PLA	2.6608	Whakarewarewa	Sample	Gyroid	2023_06_23	59	3800	5.2	1.4979	1.1629	43.7049
7_PLA_M	PLA	2.6824	Whakarewarewa	Sample	Gyroid	2023_06_23	59	3800	5.2	1.4815	1.2009	44.7696
7_PLA_B	PLA	2.6779	Whakarewarewa	Sample	Gyroid	2023_06_23	59	3800	5.2	1.519	1.1589	43.2764
7_PLA_C	PLA	2.7871	Whakarewarewa	Control	Gyroid	2023_06_23	59	3800	5.2	1.6416	1.1455	41.1001
8_PHB_T	PHB	2.785	Whakarewarewa	Sample	Gyroid	2023_06_23	59	3800	5.2	2.4773	0.3077	11.0485
8_PHB_M	PHB	2.7564	Whakarewarewa	Sample	Gyroid	2023_06_23	59	3800	5.2	2.4395	0.3169	11.4969
8_PHB_B	PHB	2.7844	Whakarewarewa	Sample	Gyroid	2023_06_23	59	3800	5.2	2.4524	0.332	11.9236
8_PHB_C	PHB	2.778	Whakarewarewa	Control	Gyroid	2023_06_23	59	3800	5.2	2.2451	0.5329	19.1829
8_PET_T	PETG	2.972	Whakarewarewa	Sample	Gyroid	2023_06_23	59	3800	5.2	2.9681	0.0039	0.131225
8_PET_M	PETG	3.0314	Whakarewarewa	Sample	Gyroid	2023_06_23	59	3800	5.2	3.0291	0.0023	0.0758725
8_PET_B	PETG	2.9311	Whakarewarewa	Sample	Gyroid	2023_06_23	59	3800	5.2	2.917	0.0141	0.481048
8_PET_C	PETG	2.9009	Whakarewarewa	Control	Gyroid	2023_06_23	59	3800	5.2	2.8989	0.002	0.0689441
8_PLA_T	PLA	2.6896	Whakarewarewa	Sample	Gyroid	2023_06_23	59	3800	5.2	1.2807	1.4089	52.3833
8_PLA_M	PLA	2.6778	Whakarewarewa	Sample	Gyroid	2023_06_23	59	3800	5.2	1.1981	1.4797	55.258
8_PLA_B	PLA	2.6898	Whakarewarewa	Sample	Gyroid	2023_06_23	59	3800	5.2	1.1031	1.5867	58.9895
8_PLA_C	PLA	2.7092	Whakarewarewa	Control	Gyroid	2023_06_23	59	3800	5.2	1.5439	1.1653	43.0127
9_PHB_T	PHB	2.7795	Tikitere	Sample	Gyroid	2023_06_23	79	4470	5.52	1.6748	1.1047	39.7446
9_PHB_M	PHB	2.8056	Tikitere	Sample	Gyroid	2023_06_23	79	4470	5.52	1.2647	1.5409	54.9223
9_PHB_B	PHB	2.7879	Tikitere	Sample	Gyroid	2023_06_23	79	4470	5.52	1.8856	0.9023	32.3649
9_PHB_C	PHB	2.7509	Tikitere	Control	Gyroid	2023_06_23	79	4470	5.52	1.7685	0.9824	35.7119
9_PET_T	PETG	3.0128	Tikitere	Sample	Gyroid	2023_06_23	79	4470	5.52	2.9616	0.0512	1.69942
9_PET_M	PETG	2.9488	Tikitere	Sample	Gyroid	2023_06_23	79	4470	5.52	2.8507	0.0981	3.32678
9_PET_B	PETG	2.9666	Tikitere	Sample	Gyroid	2023_06_23	79	4470	5.52	2.9255	0.0411	1.38542
9_PET_C	PETG	2.966	Tikitere	Control	Gyroid	2023_06_23	79	4470	5.52	2.9215	0.0445	1.50034
9_PLA_T	PLA	2.7547	Tikitere	Sample	Gyroid	2023_06_23	79	4470	5.52	0.1489	2.6058	94.5947
9_PLA_M	PLA	2.7608	Tikitere	Sample	Gyroid	2023_06_23	79	4470	5.52	0.1592	2.6016	94.2336
9_PLA_B	PLA	2.7615	Tikitere	Sample	Gyroid	2023_06_23	79	4470	5.52	0.1519	2.6096	94.4994
9_PLA_C	PLA	2.7184	Tikitere	Control	Gyroid	2023_06_23	79	4470	5.52	0.1514	2.567	94.4305
10_PHB_T	PHB	2.7867	Tikitere	Sample	Gyroid	2023_06_23	79	4470	5.52	1.5188	1.2679	45.4983
10_PHB_M	PHB	2.7924	Tikitere	Sample	Gyroid	2023_06_23	79	4470	5.52	1.0462	1.7462	62.534
10_PHB_B	PHB	2.7844	Tikitere	Sample	Gyroid	2023_06_23	79	4470	5.52	1.8624	0.922	33.1131
10_PHB_C	PHB	2.8032	Tikitere	Control	Gyroid	2023_06_23	79	4470	5.52	1.8123	0.9909	35.3489
10_PET_T	PETG	3.0176	Tikitere	Sample	Gyroid	2023_06_23	79	4470	5.52	2.9815	0.0361	1.19631
10_PET_M	PETG	3.0077	Tikitere	Sample	Gyroid	2023_06_23	79	4470	5.52	2.9123	0.0954	3.17186
10_PET_B	PETG	2.9915	Tikitere	Sample	Gyroid	2023_06_23	79	4470	5.52	2.9346	0.0569	1.90206
10_PET_C	PETG	2.9379	Tikitere	Control	Gyroid	2023_06_23	79	4470	5.52	2.901	0.0369	1.256
10_PLA_T	PLA	2.6588	Tikitere	Sample	Gyroid	2023_06_23	79	4470	5.52	0.1475	2.5113	94.4524
10_PLA_M	PLA	2.6277	Tikitere	Sample	Gyroid	2023_06_23	79	4470	5.52	0.1611	2.4666	93.8692
10_PLA_B	PLA	2.8305	Tikitere	Sample	Gyroid	2023_06_23	79	4470	5.52	0.1485	2.682	94.7536
10_PLA_C	PLA	2.6892	Tikitere	Control	Gyroid	2023_06_23	79	4470	5.52	0.1356	2.5536	94.9576

### Sheet: B.Time-series_mass_loss
Plastic_ID	Material	Starting_Mass	Spring	Type	Shape	Date_Deployed	Spring_Temperature	Spring_Contudtivity	Spring_pH	Final Mass	Mass_Loss	Mass Loss (%)
Maruia_PHB_1	PHB	2.8093	Maruia	Sample	Gyroid	2023_04_18	61.5	1340	7.85	2.7589	0.0504	1.79404
Maruia_PHB_1C	PHB	2.806	Maruia	Control	Gyroid	2023_04_18	61.5	1340	7.85	2.7926	0.0134	0.477548
Maruia_PHB_2	PHB	2.8067	Maruia	Sample	Gyroid	2023_04_18	61.5	1340	7.85	2.6979	0.1088	3.87644
Maruia_PHB_2C	PHB	2.7956	Maruia	Control	Gyroid	2023_04_18	61.5	1340	7.85	2.7756	0.02	0.71541
Maruia_PHB_3	PHB	2.8007	Maruia	Sample	Gyroid	2023_04_18	61.5	1340	7.85	2.6703	0.1304	4.65598
Maruia_PHB_3C	PHB	2.7982	Maruia	Control	Gyroid	2023_04_18	61.5	1340	7.85	2.7542	0.044	1.57244
Maruia_PHB_4	PHB	2.8043	Maruia	Sample	Gyroid	2023_04_18	61.5	1340	7.85	2.6677	0.1366	4.87109
Maruia_PHB_4C	PHB	2.7998	Maruia	Control	Gyroid	2023_04_18	61.5	1340	7.85	2.7422	0.0576	2.05729
Maruia_PHB_5	PHB	2.8034	Maruia	Sample	Gyroid	2023_04_18	61.5	1340	7.85	2.5649	0.2385	8.50753
Maruia_PHB_5C	PHB	2.7714	Maruia	Control	Gyroid	2023_04_18	61.5	1340	7.85	2.62201	0.14939	5.39042
Maruia_PHA_1	PHB-H (NODAX)	1.332	Maruia	Sample	Straws	2023_04_18	61.5	1340	7.85	0.7321	0.5999	45.0375
Maruia_PHA_1C	PHB-H (NODAX)	1.1851	Maruia	Control	Straws	2023_04_18	61.5	1340	7.85	0.9321	0.253	21.3484
Maruia_PHA_2	PHB-H (NODAX)	1.1804	Maruia	Sample	Straws	2023_04_18	61.5	1340	7.85	0.7373	0.4431	37.5381
Maruia_PHA_2C	PHB-H (NODAX)	1.149	Maruia	Control	Straws	2023_04_18	61.5	1340	7.85	0.8016	0.3474	30.235
