## Supplementary material for "Isolation of thermophilic plastic-degrading bacteria from hot springs of Aotearoa-New Zealand": Dataset S3

### Sheet: A.Isolation information
Isoalte ID	Sample	Dilution	Date Plated	Plate Replicate	Media	pH	Temp	Isolated
Maruia	Maruia_PHB_3	1e-06	2023_07_18	4	PHB overlay	8	60	2023_10_01
Rest	6_PHB_TMB		2023_09_01	2	PHB overlay	8	50	2023_11_25

### Sheet: B.Genome Information
Isolate ID	Sequencing Platform	Raw Read pairs	High Quality Read Pairs	Total bp > Q30	Scaffold_ID	Assembly Program	Binning Program	Estimated genome Size	GC content	Completeness	Contamination	Strain heterogeneity	Ambiguous Bases (#)	Scaffolds (#)	Longest Scaffold (BP)	N50 (scaffolds)	Quality Classification	Taxonomy	Strain	Most closely related species	closest_genome_ani	16S rRNA gene sequence	16S rRNA gene sequence match (BLAST)	% Max score	total score	query coverage	e value	percent identity
Maruia	Novaseq	1775239	1588504	89.48	Maruia_S506_assembly.fasta	Unicycler	Maxbin2	2928290	0.667	97.81	2.19	0	0	33	470634	259943	High	Bacteria;Actinomycetota;Rubrobacteria;Rubrobacterales;Rubrobacteraceae;Rubrobacter	Rubrobacter sp [Maruia]	Rubrobacter naiadicus (GCF_028617085.1)	99.26	TCGGAGAGTTTGATCTTGGCTCAGGACGAACGCTGGCGGCGTGCTTTAGGCATGCAAGTCGAACGCGAAAGCCCCTTCGGGGGTGAGTAGAGTGGCGAACGGGTGAGTAACACGTGGGTAACCTACCCCTCGCAGGGGGATAACCGGGGGAAACCCCGGCTAATACCCCGTACGCTTGTCGGGGCGCATGCCCTGGCAAGGAAAGGTAGCTTCGGCCATCCGGCGAGGGATGGGCCCGCGCCCCATTAGCTAGTTGGTGAGGTAACGGCTCACCAAGGCGACGATGGGTAGCTGGCGTGAGAGCGTGGCCAGCCACACTGGGACTGAGACACGGCCCAGACTCCTACGGGAGGCAGCAGCCAGGAATCTTGCGCAATGGGCGAAAGCCTGACGCAGCAA…	Rubrobacter xylanophilus (AP019791.1)	2754	2754	1	0	0.9871
Restoration	Novaseq	1563929	1411226	90.24	Rest_S507_assembly.fasta	Unicycler	Maxbin2	5665067	0.676	98.56	0.78	0	0	469	136241	20392	High	Bacteria;Pseudomonadota;Gammaproteobacteria;Burkholderiales;Burkholderiaceae;Cupriavidus	Cupriavidus sp. [Rest]	Cupriavidus cauae (GCF_008632125.1)	98.7	CTGAAGAGTTTGATCCTGGCTCAGATTGAACGCTGGCGGCATGCCTTACACATGCAAGTCGAACGGCAGCGCGGGCTTCGGCCTGGCGGCGAGTGGCGAACGGGTGAGTAATACATCGGAACGTGCCCTGTTGTGGGGGATAACTAGTCGAAAGATTAGCTAATACCGCATACGACCTGAGGGTGAAAGCGGGGGACCGTAAGGCCTCGCGCAATAGGAGCGGCCGATGTCTGATTAGCTAGTTGGTGGGGTAAAGGCCTACCAAGGCGACGATCAGTAGCTGGTCTGAGAGGACGATCAGCCACACTGGGACTGAGACACGGCCCAGACTCCTACGGGAGGCAGCAGTGGGGAATTTTGGACAATGGGGGCAACCCTGATCCAGCAATGCCGCGTGTG…	Cupriavidus gilardii (CP098736.1)	2824	8433	1	0	1

### Sheet: C. PlasticDB Gene Search
Sample1	Pident	Gene	Category	Order3	Pident2
Rubrobacter sp. [Maruia]	40	00174||Laccase	LDPE	1	NA
Rubrobacter sp. [Maruia]	31	00065||Hydrolase	Nylon	2	NA
Rubrobacter sp. [Maruia]	31.6	00168||Hydrolase	Nylon	3	NA
Rubrobacter sp. [Maruia]	0	00169||Hydrolase	Nylon	4	NA
Rubrobacter sp. [Maruia]	46.5	00071||3HV_dehydrogenase	P3HV,PHBV,PHA	5	NA
Rubrobacter sp. [Maruia]	45.1	00086||Carboxylesterase	PBAT	6	NA
Rubrobacter sp. [Maruia]	0	00087||Polyesterase	PBAT	7	NA
Rubrobacter sp. [Maruia]	0	00180||Laccase	PE	8	NA
Rubrobacter sp. [Maruia]	0	00032||PEG_dehydrogenase	PEG	9	NA
Rubrobacter sp. [Maruia]	34.9	00035||PEG_aldehyde_dehydrogenase	PEG	10	NA
Rubrobacter sp. [Maruia]	0	00084||MHETase	PET	11	NA
Rubrobacter sp. [Maruia]	0	00173||Esterase	PET	12	NA
Rubrobacter sp. [Maruia]	61.4	00186||PETase	PET	13	61.4
Rubrobacter sp. [Maruia]	0	00028||PHB_depolymerase	PHA,PHB	14	NA
Rubrobacter sp. [Maruia]	0	00038||PHB_depolymerase	PHA,PHB	15	NA
Rubrobacter sp. [Maruia]	0	00160||PHA_depolymerase	PHA,PHB	16	NA
Rubrobacter sp. [Maruia]	0	00165||PHA_depolymerase	PHA,PHB	17	NA
Rubrobacter sp. [Maruia]	0	00166||PHA_depolymerase	PHA,PHB	18	NA
Rubrobacter sp. [Maruia]	0	00167||PHA_depolymerase	PHA,PHB	19	NA
Rubrobacter sp. [Maruia]	0	00152||Protease	PLA	20	NA
Cupriavidus sp. [WR]	0	00174||Laccase	LDPE	1	NA
Cupriavidus sp. [WR]	32.4	00065||Hydrolase	Nylon	2	NA
Cupriavidus sp. [WR]	36.1	00168||Hydrolase	Nylon	3	NA
Cupriavidus sp. [WR]	36.1	00169||Hydrolase	Nylon	4	NA
Cupriavidus sp. [WR]	57.8	00071||3HV_dehydrogenase	P3HV,PHBV,PHA	5	57.8
Cupriavidus sp. [WR]	0	00086||Carboxylesterase	PBAT	6	NA
Cupriavidus sp. [WR]	50.8	00087||Polyesterase	PBAT	7	50.8
Cupriavidus sp. [WR]	52.6	00180||Laccase	PE	8	52.6
Cupriavidus sp. [WR]	43.5	00032||PEG_dehydrogenase	PEG	9	NA
Cupriavidus sp. [WR]	48.1	00035||PEG_aldehyde_dehydrogenase	PEG	10	NA
Cupriavidus sp. [WR]	35	00084||MHETase	PET	11	NA
Cupriavidus sp. [WR]	45	00173||Esterase	PET	12	NA
Cupriavidus sp. [WR]	0	00186||PETase	PET	13	NA
Cupriavidus sp. [WR]	44.3	00028||PHB_depolymerase	PHA,PHB	14	NA
Cupriavidus sp. [WR]	58.2	00038||PHB_depolymerase	PHA,PHB	15	58.2
Cupriavidus sp. [WR]	92.5	00160||PHA_depolymerase	PHA,PHB	16	92.5
Cupriavidus sp. [WR]	63.3	00165||PHA_depolymerase	PHA,PHB	17	63.3
Cupriavidus sp. [WR]	66.9	00166||PHA_depolymerase	PHA,PHB	18	66.9
Cupriavidus sp. [WR]	86	00167||PHA_depolymerase	PHA,PHB	19	86

### Sheet: D. Additional gene Search
Sample1	Pident	Gene	Category
Cupriavidus sp. [WR]	67.2	PhaY1	Degradation
Cupriavidus sp. [WR]	88	PhaY2	Degradation
Cupriavidus sp. [WR]	100	PhaZ1	Degradation
Cupriavidus sp. [WR]	67.1	PhaZ2	Degradation
Cupriavidus sp. [WR]	63.9	PhaZ6	Degradation
Cupriavidus sp. [WR]	80.5	PhbC1	Synthesis
Cupriavidus sp. [WR]	0	PhaC3	Synthesis
Rubrobacter sp. [Maruia]	0	PhaY1	Degradation
Rubrobacter sp. [Maruia]	0	PhaY2	Degradation
Rubrobacter sp. [Maruia]	0	PhaZ1	Degradation
Rubrobacter sp. [Maruia]	0	PhaZ2	Degradation
Rubrobacter sp. [Maruia]	0	PhaZ6	Degradation
Rubrobacter sp. [Maruia]	0	PhbC1	Synthesis
Rubrobacter sp. [Maruia]	80.7	PhaC3	Synthesis
